# The Bicaudal-D/Egalitarian complex defines the specificity of cargo transport by Dynein

**DOI:** 10.1101/2023.09.11.557182

**Authors:** Frederick C. Baker, Wen Lu, Margot Lakonishok, Hannah Neiswender, Rajalakshmi Veeranan-Karmegam, Phylicia Allen, Somayesadat Badieyan, Michael A. Cianfrocco, Vladimir Gelfand, Graydon B. Gonsalvez

## Abstract

Numerous motors of the Kinesin family contribute to plus-end microtubule transport. However, almost all transport towards the minus-end of microtubules involves a single motor, cytoplasmic Dynein (Dynein). To gain motility, Dynein must interact with activating cargo adaptors. One such adaptor is Bicaudal-D (BicD; BICD2 in humans). Mutations in BICD2 are associated with Spinal Muscular Atrophy (SMA), a degenerative motor neuron disease. BicD is autoinhibited from binding Dynein in the absence of cargo. A well-characterized cargo for BicD is the RNA binding protein, Egalitarian (Egl). Egl in conjunction with BicD links mRNA to Dynein in the *Drosophila* egg chamber and embryo. To better understand how Dynein is activated and whether BicD links additional cargo with Dynein, we defined the BicD interactome in the presence and absence of Egl. This revealed a vast number of potentially novel BicD cargos including the nucleoporin Nup358/RANBP2, a known cargo of mammalian BICD2. In strains depleted of Egl, BicD remained associated with most of its cargo including Nup358. However, the interaction of BicD with Dynein was reduced. Consequently, the localization of Nup358 and its association with Dynein was disrupted. Thus, while BicD can bind diverse cargos, linking these cargos with Dynein requires Egl. Furthermore, our studies revealed that a SMA associated mutation in the cargo binding domain of BicD enhanced the Dynein mediated localization of certain cargos but disrupted the localization of others. At the organismal level, this mutation resulted in compromised mobility. Specific transport defects might therefore underlie the etiology of BicD associated SMA.
