## Supplemental table4 for "The Bicaudal-D/Egalitarian complex defines the specificity of cargo transport by Dynein"

### Sheet: BicD_wt vs R688A
Majority protein IDs	Protein names	Gene names	WT	R688A	WT	R688A	WT	R688A	Student's T-test Significant R688A_WT	Peptides	Razor + unique peptides	Unique peptides	Mol. weight [kDa]	Score	iBAQ peptides	MS/MS count	-Log Student's T-test p-value R688A_WT	Student's T-test Difference R688A_WT	Student's T-test Test statistic R688A_WT
A0A0B4K7H0;Q7KN74		l(2)k14710	18.9548	23.4039	18.784	23.6645	22.6275	22.611		1	1	1	94.532	1.5143	49	1	1.12904	3.1044	2.40076
Q9W4Y3;M9NGL3;M9NES6;M9NDL5;E1JJC0;M9NFS1;M9NE61;Q9W4Y4;Q8IRV9;A0A023GRW4;X2JE09;Q8IRV7;M9NET2;Q8IRV8;M9NFR6;M9NDM1;M9NGK3;X2JCE8;X2JAC7;X2JDK9;M9NE56;Q8MPN3;Q9NEF9		trol	17.6356	18.132	18.8263	18.6471	16.9078	24.3538		28	28	28	496.94	179.73	206	42	0.553604	2.58776	1.24979
Q9VT32;M9PEY1;M9PEP5;Q8IGE6;M9PHW7;M9PF46;Q9VT33;F0JAG1		CG6767	19.3706	21.8884	21.72	21.8283	18.385	21.9497		2	2	2	38.279	3.0146	20	2	0.976998	2.06362	2.08488
Q8MPN5;Q8MPN6;Q8MM39;Q9U1I5;Q7K8Y3;Q8MPN7;Q8MPN8;Q8MM49;Q8T0M5;Q7K8Y5		Spn42Da	19.0969	25.8327	25.6815	25.4048	25.0781	24.6538		1	1	1	42.081	1.4666	25	2	0.399731	2.0116	0.944589
Q3KN34;Q9W053;Q7Z1Y4;Q0E8J5;Q0E8J4;M9PE03;Q0E8J3;M9PBJ1		CG33484-RA;zormin	19.016	25.6041	26.3501	25.3679	25.9481	26.1876		1	1	1	312.34	1.7805	175	2	0.336109	1.94846	0.814242
Q95TY4		CG10947	25.5171	24.7324	18.8189	19.7515	19.0691	24.551		1	1	1	40.464	1.3999	19	3	0.275774	1.87664	0.686827
D1Z363;P07182	Chorion protein S36	Cp36-RA;Cp36	19.8385	20.6903	17.8948	18.4559	19.6221	23.506		3	3	3	29.915	5.5028	8	2	0.484423	1.76563	1.1138
F3YDB2;P41375	Eukaryotic translation initiation factor 2 subunit 2	eIF-2beta-RA;eIF-2beta	19.5215	21.7544	21.0255	21.6076	18.9063	21.2915		2	2	2	35.217	2.0197	17	5	1.26295	1.7334	2.69135
Q868Z9	Papilin	Ppn	18.2542	19.0023	16.6951	17.5007	18.8098	22.2885		8	8	8	313.03	14.384	130	8	0.468857	1.67751	1.08298
A1Z9E3;Q95TV3;Q86NS6	Elongation factor Tu	EfTuM	18.8575	22.9028	22.4256	23.0064	22.4861	22.7456		5	5	5	53.992	24.73	33	16	0.60745	1.62857	1.3549
A1Z8U4;C8VV32;Q7KKI0		Cct5;Cct5-RB	21.5251	25.149	23.9377	24.5949	23.6659	24.1631		9	9	9	55.791	17.015	33	19	0.912919	1.59274	1.95536
A4V2A4;Q95SZ9;M9PIK1;P91632;A0A0S0WH03;M9NGB9;Q0E8A7;M9NDY6;A4IJ59;M9NEH9		mub	19.1299	20.4713	20.0931	22.565	19.4841	20.4466		2	2	2	37.881	3.6577	20	4	0.986799	1.59194	2.10486
C6SUV6;O16797;C7LA69;E0R984	60S ribosomal protein L3	RpL3-RA;RpL3;RpL3-RB	19.1146	22.8082	21.9963	22.8489	21.9599	22.1309		5	5	5	47.131	7.0588	23	7	0.733341	1.5724	1.60031
Q9VSS2	Signal recognition particle subunit SRP68	Srp68	18.316	22.1132	21.8355	22.0322	21.7132	22.253		5	5	5	69.008	7.7677	43	14	0.58356	1.51126	1.30832
P52295	Importin subunit alpha	Pen	20.1265	22.9817	20.9372	22.5114	21.5777	21.5686		5	5	5	57.821	16.987	26	16	1.17288	1.47342	2.49449
A1YKB1;A1YKA8;A1YKA7;A1YKA5;A1YKA3;A1YKA1;A8JV18;Q9VXE6	Nuclear pore complex protein Nup153	Nup153	19.0651	20.4017	19.0186	20.6518	18.9584	20.3003	+	2	2	2	86.858	2.6352	38	2	3.7195	1.43723	13.1916
A0A0B4LFD2;P29845	Heat shock 70 kDa protein cognate 5	Hsc70-5	18.536	20.7616	18.9993	20.9303	20.4848	20.5915		2	2	2	74.065	5.9604	43	3	1.12152	1.42108	2.38482
X2JD55;Q29QE3;P02843	Vitellogenin-1	Yp1	19.1694	21.6993	21.322	22.0725	21.1098	22.0709		3	3	3	48.711	3.1857	21	4	0.950502	1.41382	2.0311
C0PTW6;X2JCI0;M9PJ19;M9PGF6;X2JAF4;P34082	Fasciclin-2	Fas2-RA;Fas2	19.1649	22.9538	23.2071	23.1349	23.038	23.4611		1	1	1	81.328	1.3919	44	6	0.446645	1.37997	1.0388
X2JGM9;P41042	40S ribosomal protein S4	RpS4	19.0935	22.8878	22.1593	22.0556	21.9677	22.3859		3	3	3	29.134	3.8769	19	8	0.600776	1.36958	1.3419
D0Z768;A0A126GUM8;A0A0B4K6T1;A0A0B4K7U5;E1JH02;A0A0B4KFC5;Q86S05	Protein lingerer	lig-RA;lig	22.1552	22.2247	18.3139	22.2571	22.0658	22.0598		3	3	3	107.81	14.276	22	13	0.454213	1.33555	1.05388
D3DMY7;Q6W4M9;Q6W4K9;X2JH42;L0MQ04;Q8T4C4;Q05825	ATP synthase subunit beta;ATP synthase subunit beta, mitochondrial	ATPsyn-beta-RA;ATPsynbeta;ATPsynbetaL;ATPsyn-beta	19.029	21.1517	18.3503	20.2007	18.9371	18.9013		1	1	1	38.047	1.7003	18	1	0.891866	1.31243	1.9132
Q9XZE4;Q0E8E8;Q8SYD4		Mpcp	19.7334	24.334	24.4885	24.2463	24.6779	24.1273		6	6	6	38.878	17.122	23	17	0.321686	1.26929	0.78417
Q9V455;Q9UB78;O76522	Importin subunit alpha	Kap-alpha3	19.571	22.1349	21.8086	22.5294	21.7039	22.1521		3	3	3	56.989	3.5277	20	4	0.774417	1.2443	1.68075
Q9XYM1;Q7K0E6		Aats-asp	19.7732	21.8835	18.9285	20.3499	21.3234	21.4404		1	1	1	59.04	1.9175	34	2	0.658458	1.21622	1.45426
Q9W1H8;O77466		Thiolase	18.5525	21.843	21.7832	22.0445	22.0624	22.153		2	2	2	50.641	1.6555	27	3	0.464577	1.21416	1.07448
Q9W499;Q8MT59;C6SV02		RpL35;RpL35-RA	18.7507	21.4874	21.285	21.6748	20.9197	21.4139		1	1	1	14.449	2.7121	6	5	0.691466	1.2069	1.51857
A0A0B4K843;A0A0B4K7V8;Q25B55;A1Z7V1;A0A0B4K6V0;A8DY79;A0A0B4K7K9;Q8MRS3;A0A0B4KF38		brp	19.0289	24.242	24.9654	24.0332	24.9305	24.227		2	2	2	161.72	1.693	102	3	0.23776	1.19246	0.604018
F0JAP1;Q8STG9		Sec61alpha-RA;Sec61alpha	19.7216	22.3608	22.0385	22.2683	21.399	22.048		2	2	2	46.02	3.303	17	7	0.775227	1.17268	1.68235
Q9W5Y4;Q7KWH0;Q7KWG9;Q8SXS3		CG17018-RC;CG17018-RD;CG17018	18.6368	21.1989	20.7969	21.667	21.0944	21.0636		2	2	2	143.56	1.6937	68	1	0.643459	1.13385	1.42505
Q9V3D8;Q9NHV8;Q8IH82;A0A0C4FEI8		grsm	18.6094	22.2097	22.2481	22.0035	21.7837	21.7983		1	1	1	60.169	1.9221	34	4	0.415944	1.12344	0.977301
X2J9V9;Q29QE1;X2JC00;Q8MSA6;O96833;Q6W456;Q6W453;Q6W437;Q6W436;Q6W435;Q6W434;C1C560		RhoGAP1A	20.801	21.7119	21.4326	21.2167	18.7803	21.3339		4	4	4	155.43	3.0014	86	3	0.59505	1.08285	1.33073
B3DNM9;B3DNC0;B3DNA9;P07183	Chorion protein S38	CG11213-RA;Cp38	19.4772	19.0072	19.1478	18.9896	18.2982	22.0779		2	2	2	33.074	1.9681	7	2	0.411444	1.05047	0.968241
F6JQA7;F6JQA6;F6JQA2;F6JQ98;F6JQ95;F6JQ92;O77277	Torsin-like protein	CG3024;Torsin	19.5381	22.8365	23.0062	22.802	23.0057	22.969		3	3	3	38.151	2.6583	24	7	0.368382	1.01914	0.880792
Q9VAW3		Gfat2	19.4578	21.0285	20.7317	20.8752	19.0492	20.3544		2	2	2	76.538	1.9625	44	4	0.856499	1.0065	1.84274
A0A0B4LGH1;P08841	Tubulin beta-3 chain	betaTub60D	19.1617	21.7167	21.5236	21.5808	21.3383	21.7324		7	1	1	50.778	1.8925	21	1	0.588955	1.00212	1.31884
P13496	Dynactin subunit 1	Gl	18.8618	21.4594	21.2003	21.3463	21.0843	21.3277		4	4	4	141.22	4.6871	79	4	0.582705	0.995675	1.30665
M9PIM0;O61231	60S ribosomal protein L10	RpL10	23.5532	24.6281	23.2771	23.3141	21.829	23.6786		6	6	6	25.527	18.091	13	17	0.67651	0.987158	1.48943
Q9VEZ3;Q9U5W6;E1JIM4;A0A0B4K664;A0A0B4K700;Q95TZ9;D3DMH7		msps	20.8884	22.2284	21.5112	22.1647	21.201	22.1631	+	7	7	7	225.98	9.6971	120	12	2.25654	0.985185	5.441
A8Y560;O17445	Ribosomal protein L15;60S ribosomal protein L15	RpL15	19.8797	21.5658	21.1335	22.0714	21.0835	21.3625		2	2	2	24.325	3.6695	12	4	0.984254	0.967634	2.09967
M9PHM6;Q9VS34	60S ribosomal protein L18	RpL18	19.4475	20.6403	18.9636	20.5793	19.4338	19.4402		1	1	1	21.664	1.5528	10	3	1.0459	0.938285	2.2264
A4V0N4;Q27331	V-type proton ATPase catalytic subunit A isoform 2	Vha68-2	21.6292	21.6954	21.8812	21.8312	19.2116	21.8395		3	3	3	68.301	3.1441	41	6	0.4443	0.881354	1.03412
A0A0B4LFL2;A1ZAX1	Eukaryotic translation initiation factor 3 subunit C	eIF3-S8	19.3143	21.0735	20.0418	20.8648	19.516	19.5383		2	2	2	105.65	1.7331	48	2	0.756799	0.868151	1.64621
P09180;Q1EBX5	60S ribosomal protein L4	RpL4	21.5921	22.3839	21.7639	22.6325	21.8325	22.6529	+	4	4	4	45.025	10.117	25	13	2.74338	0.826957	7.3707
Q9W0B8;O77285	Coatomer subunit alpha	alphaCOP	18.4544	19.9725	20.2094	20.7919	19.9567	20.2669		2	2	2	139.33	2.0373	74	2	0.60188	0.803621	1.34405
E1JJI5;P54367	Casein kinase I isoform alpha	CkIalpha	19.6821	21.6914	21.7023	21.9188	21.3846	21.5249		2	2	2	39.535	1.8026	21	5	0.547155	0.788687	1.23717
Q9W2U7;M9PE74		nocte	19.525	21.6287	21.5311	21.736	21.6236	21.6568		4	4	4	235.59	3.8277	70	6	0.497135	0.780612	1.1389
B6UXN9;B6UXR5;P52304	Serine/threonine-protein kinase polo	polo	19.161	21.337	21.511	21.2931	20.6939	21.0607		1	1	1	42.737	1.4587	24	5	0.485753	0.774932	1.11643
Q7K130			18.6179	20.1174	19.7301	20.0406	19.7983	20.2547		2	2	2	57.925	1.5707	27	4	0.909553	0.755465	1.94861
Q9XYU0	DNA replication licensing factor Mcm7	Mcm7	19.9185	21.3956	21.2583	21.4822	20.6863	21.2266		3	3	3	81.283	7.0728	54	11	0.880145	0.747093	1.8898
Q9VEN6		mRpS11	19.5151	20.4509	19.1284	20.4848	20.4243	20.3287		1	1	1	21.779	1.6221	13	1	0.881249	0.732232	1.892
L0CRF4;L0CPM0;L0CPL5;L0CPK9;A0A1B2AJL4;Q0E9B6;L0CRF8;L0CR49;L0CR44;L0CQR2;L0CQQ8;L0CPE3;L0CPD9	40S ribosomal protein S11	RPS11	22.7036	23.3512	22.707	23.521	22.6644	23.3182	+	3	3	3	17.242	3.3194	9	13	3.40655	0.705144	10.9712
A0A0B4JD46;Q8T8R1	CCHC-type zinc finger protein CG3800	CG3800	21.2896	21.6199	21.2515	21.7026	20.6221	21.8996	+	2	2	2	17.615	8.0795	14	5	1.38179	0.686296	2.96095
Q9VCU7	Protein vreteno	vret	18.1931	20.4754	20.5088	20.3241	20.6914	20.6456		2	2	2	78.963	1.425	40	2	0.350946	0.683908	0.844958
M9MQH9;M9NDI6;H5V8B8;P36179;Q8MT47	Serine/threonine-protein phosphatase PP2A 65 kDa regulatory subunit	Pp2A-29B	20.7014	20.9404	20.4044	21.4684	20.5928	21.325	+	4	4	4	65.423	5.9463	34	8	1.70776	0.678436	3.77029
Q9U4Y0;Q9U4Y1;Q0KI98		Aats-trp	20.384	21.4096	20.4436	21.0939	20.6934	21.0433	+	2	2	2	46.974	2.3667	25	4	1.97918	0.675266	4.54075
A0A0B4LFU9;Q9XZ31		ana2	19.3112	21.4089	21.2063	21.4281	21.5996	21.3055		3	3	3	46.438	4.5458	22	6	0.404557	0.675171	0.954346
Q9V405;E1UIA5;Q9VH79		Rpt3;CG16916;Rpt3R	21.3988	21.8114	21.1428	22.4007	21.7965	21.955		3	3	3	46.998	7.1157	24	13	1.10216	0.609643	2.34393
Q9VQL1			18.4129	20.3359	20.2862	20.4027	20.1962	19.9576		2	2	2	56.455	2.4123	30	2	0.40719	0.600299	0.959662
M9PFB2;M9PCB7;M9PFF9;M9PFG3;Q9VTZ0;M9PI44;M9PF14;M9PF20		Tral	24.747	25.4265	24.8561	25.4792	24.9452	25.4396	+	9	9	9	68.303	323.31	24	75	3.26262	0.599007	10.0738
X2JIQ5;Q9W3W8	60S ribosomal protein L17	RpL17	22.9703	23.5175	23.2659	23.9022	23.2053	23.7439	+	2	2	2	21.593	18.491	12	13	1.79251	0.574046	4.00041
M9NEQ5;Q9VJD2	Ragulator complex protein LAMTOR3 homolog	CG5110	19.3692	21.4575	21.898	21.7187	21.636	21.4358		2	2	2	13.781	3.2552	7	8	0.284249	0.569627	0.704996
M9PG22;P61209;L0MNA8;P40945	ADP-ribosylation factor 1;ADP-ribosylation factor 2	Arf79F;Arf102F	19.9783	21.568	21.5396	21.6132	21.1995	21.2236		3	3	3	20.688	3.0322	12	7	0.502027	0.562464	1.14855
A0A0B4KG14;A0A0B4KF57;Q9VMY8		aux	21.9929	22.5238	22.0297	22.4105	21.5879	22.2737	+	2	2	2	126.69	1.8148	52	6	1.54437	0.532494	3.35065
P17704	40S ribosomal protein S17	RpS17	23.3597	23.9717	23.602	24.1231	23.7186	24.1733	+	6	6	6	15.285	62.956	7	33	1.91322	0.529244	4.34429
A0A0B4K6N1;Q8MLY8	40S ribosomal protein S8	RpS8	22.81	23.2084	22.4765	23.3877	22.789	23.061	+	5	5	5	23.759	15.186	10	15	1.67269	0.527236	3.67767
Q9VJY6;X2JE06;Q8SY98	60S ribosomal protein L24	RpL24	23.7477	24.1382	23.5356	24.2254	23.5853	24.0855	+	2	2	2	17.52	4.6671	8	11	2.64503	0.526812	6.93958
Q9W1H5;Q52KA4		DCP1	20.294	20.614	20.0869	20.7729	20.029	20.6025	+	2	2	2	41.359	1.8602	23	3	2.24572	0.526458	5.40345
E1JJD6;Q9W4M7;Q95RH4		tyf	22.5156	23.3048	22.8259	23.3109	22.8908	23.1838	+	9	9	9	173.72	98.059	60	35	1.8804	0.522376	4.24882
Q86BY9	Protein rigor mortis	rig	18.8579	20.7398	20.7263	20.4327	20.2318	20.1802		2	2	2	137.83	2.341	60	3	0.368198	0.512269	0.880416
F3YDH6;Q9V470	Succinyl-CoA ligase subunit beta	Sucb-RA;Sucb	19.281	20.9895	21.0342	21.0612	21.041	20.8383		2	2	2	33.553	2.1058	21	4	0.361769	0.510982	0.867235
P28668;H8F4R5	Bifunctional glutamate/proline--tRNA ligase;Glutamate--tRNA ligase;Proline--tRNA ligase	Aats-glupro;Aats-glupro-RB	21.6672	23.0863	22.3322	22.651	22.368	22.1547		13	13	13	189.41	22.53	108	40	0.65174	0.508202	1.44118
Q9VD58			21.573	22.6734	22.7223	22.8338	22.6914	22.9513		8	8	8	40.381	12.906	22	22	0.563549	0.490622	1.26924
Q7K4L8			19.1263	21.256	21.7423	21.4848	21.6591	21.2232		4	4	4	78.567	2.6755	43	5	0.21583	0.47877	0.55515
Q9VK69	T-complex protein 1 subunit delta		22.8676	23.3859	22.7451	23.1863	22.6278	23.0977	+	8	8	8	57.116	14.428	33	18	1.91164	0.476473	4.33966
Q01637	Uridine 5-monophosphate synthase;Orotate phosphoribosyltransferase;Orotidine 5-phosphate decarboxylase	r-l	22.0109	22.4057	21.7399	22.5789	22.0278	22.2135	+	6	6	6	53.419	10.963	28	17	1.54818	0.473172	3.3601
Q9VZ20;Q8IR93		Dlic	26.2724	26.7912	26.2521	26.8124	26.3996	26.7173	+	21	21	21	54.457	323.31	29	188	2.98905	0.465523	8.55375
A0A0B4KHW3;A0A0B4K6V1;D0IQH2;Q9VA73	Calcium-binding mitochondrial carrier protein Aralar1	aralar1;aralar1-RB	25.3687	26.3525	26.5764	26.6331	26.1984	26.5535		7	7	7	76.51	21.716	41	18	0.563883	0.465173	1.26989
Q9V429	Thioredoxin-2	Trx-2	21.1108	21.8339	22.0272	22.0838	21.644	22.2534		1	1	1	11.737	5.1802	7	4	0.724945	0.463029	1.5839
Q9VWI1;Q9XZU2;E1JJR3		pcm	20.7064	21.1222	20.548	21.0389	20.4327	20.9035	+	5	5	5	184.49	7.5588	82	8	1.96942	0.459128	4.51129
M9PFW8;Q9VV82;Q8SWQ9;Q9I7R5;M9PFR8;B5RIL6		CG18861;CG32164-RA	20.4909	20.6448	20.4314	21.3325	20.891	21.1832		3	3	3	118.86	4.6497	52	5	0.819244	0.449068	1.76898
X2JDU0;P50882	60S ribosomal protein L9	RpL9	24.6425	25.028	24.4084	25.0536	24.4453	24.7514	+	5	5	5	21.392	33.452	11	26	1.67471	0.445584	3.68296
A0A0B4K7J2		Nup358	24.2508	24.519	23.886	24.532	24.0026	24.4212	+	47	47	47	298.93	213.49	129	153	1.76597	0.444276	3.92737
P08736;A4V3Q6;P05303;Q8T3U3	Elongation factor 1-alpha 1;Elongation factor 1-alpha;Elongation factor 1-alpha 2	Ef1alpha48D	26.7479	27.3063	26.9855	27.3614	26.8241	27.2211	+	13	13	13	50.306	130.5	23	122	2.26592	0.443733	5.47373
Q9VMA3;X2J9P9	Protein cup	cup	25.4426	25.8161	25.282	25.8653	25.4155	25.7864	+	28	28	28	125.67	323.31	51	192	2.89704	0.442544	8.09199
E4NKN3;Q9W1V3	rRNA 2-O-methyltransferase fibrillarin	Fib-RA;Fib	19.4304	20.5018	20.7796	20.8855	20.8398	20.9794		3	3	3	34.636	2.8318	24	4	0.38236	0.438958	0.909333
Q9VNE9	60S ribosomal protein L13a	RpL13A	21.9823	22.0439	21.1689	22.2046	21.4914	21.7103		1	1	1	23.647	1.819	17	6	0.722927	0.438758	1.57996
X2JEX8;D3DMQ1;P06607	Vitellogenin-3	Yp3	24.1923	24.5495	24.3081	24.7895	24.1057	24.5652	+	15	15	15	46.101	117.28	28	89	1.94949	0.432656	4.45153
Q7KQM6	PERQ amino acid-rich with GYF domain-containing protein CG11148	CG11148	22.3907	22.3908	22.0642	22.8446	21.9413	22.4448		6	6	6	173.73	7.2721	78	10	1.02463	0.428025	2.18244
Q9VKY2;M9PB90;Q7KMK9	Cullin-associated NEDD8-dissociated protein 1	Cand1	19.486	21.2466	21.6284	21.0589	21.2342	21.3162		5	5	5	139.35	12.642	69	15	0.254254	0.424348	0.640225
A0A0B4LEV3;Q7JWR9	Zinc finger CCCH domain-containing protein 15 homolog	CG8635	20.1128	21.3716	21.4772	21.5308	21.5112	21.4698		2	2	2	45.291	2.1681	25	3	0.385268	0.423679	0.915251
Q9V434		Aats-asn	21.5082	22.3521	22.4421	22.4978	22.0112	22.3634		9	9	9	63.931	30.617	32	30	0.693977	0.417269	1.52347
A0A0B4LHK4;A0A0B4KHZ8;A0A0B4KHR8;A0A0H4XWY3;A0A0B4K725;Q9VCA8	Ankyrin repeat and KH domain-containing protein mask	mask	22.8489	23.3781	22.8811	23.215	22.8725	23.2477	+	27	27	27	386.81	136.45	131	91	2.90552	0.412736	8.13356
O62619	Pyruvate kinase	PyK	24.4454	24.9715	24.4088	24.8772	24.5355	24.7733	+	16	16	16	57.44	75.738	31	80	2.40973	0.410769	5.99566
Q8MZI3;Q7KU78			21.6465	22.1291	21.4593	21.9094	21.717	22.0127	+	8	8	8	88.209	12.059	43	24	1.83064	0.409442	4.10692
X2JEM4;Q9W334	40S ribosomal protein S28	RpS28b	23.973	24.4749	24.0813	24.4884	23.9732	24.2694	+	2	2	2	7.4766	33.978	4	12	2.14121	0.401702	5.05135
Q95TP9;H1ZYF1;D2NUH9;P29327;A8E700	40S ribosomal protein S6	RpS6;RpS6-RB	23.6306	23.9492	23.5299	24.3647	24.0177	24.0447		2	2	2	24.696	11.267	12	10	0.945718	0.393488	2.02143
Q9VGZ8;Q8INM3	Slender lobes-like protein;Protein slender lobes	CG12592;sle	18.5571	19.6089	19.4118	19.9327	19.24	18.8443		1	1	1	75.699	1.7338	35	1	0.400115	0.392332	0.945366
Q9VCW3;A1YK86;A1YK85;A1YK83;A1YK82;A1YK81;A1YK80;A1YK79;A1YK78;A1YK77		Nup133	20.9887	21.3249	20.9107	21.2039	20.6152	21.1611	+	3	3	3	135.14	3.4692	65	8	1.46722	0.391757	3.16249
P35421	Phosphoribosylformylglycinamidine synthase	ade2	20.7729	21.0643	20.9893	21.4148	20.834	21.2851	+	3	3	3	148.08	3.0424	75	5	1.49121	0.389322	3.22036
Q9VDS9;Q8I6M5;Q4QQD0;B9EQQ2;Q7KSB7		Pk92B;Pk92B-RC	21.0649	20.828	19.747	21.1328	20.9763	20.9868		2	2	2	155.49	2.6105	75	3	0.372822	0.386489	0.889875
P55830	40S ribosomal protein S3a	RpS3A	24.6899	24.985	24.4316	24.9606	24.5122	24.8242	+	13	13	13	30.34	59.806	18	63	1.84602	0.378696	4.15043
A0A0B4KFZ9;P84040	Histone H4	His4r;His4	19.3098	20.8642	21.1371	19.6322	21.2115	22.2968		2	2	2	11.381	4.0753	6	6	0.141591	0.378215	0.38215
M9PB84;P31009	40S ribosomal protein S2	RpS2	23.2486	23.6501	23.1927	23.6623	23.1766	23.4368	+	6	6	6	28.899	18.522	20	24	2.10596	0.377122	4.93675
Q9VRP3;Q7KMR7		Txl	22.1038	22.3528	21.7294	22.2506	21.9351	22.2568	+	2	2	2	31.728	5.3268	12	8	1.48901	0.363973	3.21502
M9PG47;P13008	40S ribosomal protein S26	RpS26	22.5646	22.7789	22.4681	22.82	22.4122	22.918	+	2	2	2	13.266	3.4808	5	7	2.3805	0.357323	5.88637
X2JB25;B5RJK7;P02844	Vitellogenin-2	Yp2;Yp2-RA	20.2027	21.1704	21.7487	21.6826	21.263	21.433		2	2	2	49.66	3.8093	25	3	0.302743	0.357147	0.744321
Q5BI95;A0A0B4LEV2;Q26454	DNA replication licensing factor MCM4	dpa	20.0804	20.1495	19.937	20.513	19.614	20.0319		2	2	2	60.346	1.869	33	4	0.820617	0.354302	1.77169
P23128	Putative ATP-dependent RNA helicase me31b	me31B	26.1415	26.5653	26.2427	26.6256	26.2089	26.4522	+	23	23	23	51.945	216.93	29	226	2.39538	0.349963	5.9418
X2J9F3;Q9VKJ3	Nuclear pore complex protein Nup160 homolog	Nup160	20.7424	20.7539	20.83	21.2494	20.6088	21.1951		4	4	4	160.27	5.5129	72	6	0.934696	0.339043	1.99917
J9TIE4;J9THZ9;C6KI54;A0A0A0RZ60;A0A126QBG4;C8CB16;P00408;A0A088BCF8;A0A126QBH8	Cytochrome c oxidase subunit 2	COX2;COII;mt:CoII	20.8606	21.8436	21.8387	21.8242	21.6263	21.6722		2	2	2	26.22	3.8836	7	7	0.48753	0.338143	1.11994
A0A0B4LGB7;E8NHA8;P22700	Calcium-transporting ATPase;Calcium-transporting ATPase sarcoplasmic/endoplasmic reticulum type	Ca-P60	20.4348	20.7817	20.3052	20.8605	20.5945	20.6853	+	4	4	4	109.35	4.8401	53	6	1.55769	0.331002	3.38376
P41094;B6IDT0;Q4V607	40S ribosomal protein S18	RpS18;RpS18-RB;CG12278	26.1088	26.2611	25.6157	26.1621	25.8738	26.1565		6	6	6	17.611	25.423	13	39	1.04961	0.327084	2.23409
Q9W229	40S ribosomal protein S24	RpS24	22.5707	23.0255	22.9696	23.2197	22.4182	22.69		2	2	2	15.048	7.2091	7	7	0.652352	0.325589	1.44237
E2QD65;P39018	40S ribosomal protein S19a	RpS19a	23.1178	23.4367	22.9731	23.5287	23.1682	23.2506	+	3	3	3	17.291	4.9908	14	8	1.47115	0.318958	3.17195
C6TP77;Q9VVI2	Enhancer of mRNA-decapping protein 3	Edc3	22.5393	23.0004	22.718	22.9893	22.6145	22.8344	+	7	7	7	73.414	53.771	38	24	1.88423	0.317438	4.25989
A0A0B4LG52;Q9W237	40S ribosomal protein S16	RpS16	26.0099	26.2269	25.8529	26.3647	25.913	26.1362	+	7	7	7	16.774	15.793	12	38	1.7686	0.317349	3.93458
X2JGG6;P02517	Heat shock protein 26	Hsp26	26.3768	26.6581	26.184	26.6321	26.3039	26.5136	+	7	7	7	22.994	323.31	13	76	1.92121	0.313051	4.36773
M9PFF0;P41126	60S ribosomal protein L13	RpL13	23.886	24.1556	23.5581	24.2871	23.9781	23.9181		6	6	6	24.951	7.9951	13	15	0.87167	0.312843	1.87291
Q27268;M9PC90	ATP-dependent RNA helicase WM6	Hel25E	23.0891	23.2723	22.7336	23.2801	22.8227	23.0265		13	13	13	48.651	30.47	27	42	1.08015	0.311157	2.29772
F6J6B9;X2JF59;Q9V3P0	Peroxiredoxin 1	CG1633	23.6675	23.838	23.6854	24.0448	23.4793	23.8806	+	5	5	5	19.858	34.858	11	22	1.56537	0.310403	3.40292
A0A0B4LGZ5;P46222	60S ribosomal protein L11	RpL11	22.9076	23.2063	22.7607	23.3695	23.1026	23.1152		1	1	1	21.112	29.725	9	6	1.16464	0.306722	2.47677
M9MRC9;P41092	60S ribosomal protein L27a	RpL27A	23.0707	23.3999	23.0469	23.455	23.1085	23.2852	+	2	2	2	17.022	2.5395	9	12	2.33855	0.30467	5.73245
Q8IGE9;Q9VN21		lost	25.2279	25.6493	25.4061	25.6535	25.2344	25.4769	+	12	12	12	58.783	70.757	32	42	1.67622	0.303772	3.68691
E2QD64;Q7K4H4	Bifunctional lysine-specific demethylase and histidyl-hydroxylase NO66	CG2982	20.9436	21.4112	20.7103	21.0775	20.9375	21.0097		2	2	2	73.097	1.5724	41	3	0.97069	0.302327	2.07205
Q9VAX7;Q8MST5		betaTub97EF	19.2089	19.9703	19.7964	20.309	19.795	19.4256		5	1	1	51.338	2.9317	22	4	0.393991	0.301534	0.932964
A0A0B4LFD9;Q8T3U2	40S ribosomal protein S23	RpS23	22.9123	23.149	22.6535	22.8964	22.573	22.9852		1	1	1	16.016	3.8956	9	6	1.10695	0.297287	2.35401
Q8IN05;I6QP77;Q9NH51;Q9VD13		lqfR;LqfR	21.957	22.5478	22.6401	22.8326	22.426	22.5326		9	9	9	158.01	15.976	66	26	0.591506	0.296628	1.32382
E1JJM9;P48149;Q7KR04	40S ribosomal protein S15Aa;40S ribosomal protein S15Ab	RpS15Aa;RpS15Ab	25.7779	25.8622	25.2826	25.8062	25.3258	25.6066		6	6	6	14.771	21.312	11	47	0.773872	0.296223	1.67968
C8VV33;D3DMH8;C9QP42;Q02748	Eukaryotic initiation factor 4A	eIF-4a	23.3418	23.5739	23.159	23.5053	23.196	23.4941	+	11	11	11	44.292	26.242	21	37	2.05716	0.29217	4.78137
Q7KN94;Q7KLW5		wal	22.6873	22.8154	22.3251	22.8054	22.3155	22.5795		7	7	7	34.181	11.638	21	30	0.940682	0.290801	2.01125
Q9W4N8;Q7KVX5		Vap-33A	23.0645	23.3301	22.8688	23.2591	22.7884	23.0044		4	4	4	29.477	6.6295	14	25	1.06339	0.290626	2.26273
A8DZ29;O61380		eIF4G	24.307	24.6067	24.2266	24.529	24.2593	24.5227	+	33	33	33	211.12	323.31	102	128	2.89542	0.2885	8.08408
Q94522	Succinyl-CoA ligase [ADP/GDP-forming] subunit alpha, mitochondrial	Scsalpha	21.4003	21.5552	21.0841	21.6347	21.3396	21.4978		2	2	2	34.389	1.7601	20	3	1.28897	0.287848	2.74937
Q8SWU2;Q9VW13		CG9330;CG9330-RA	20.5874	21.4139	20.8139	21.0301	21.3453	21.1624		4	4	4	71.54	5.2354	32	5	0.49808	0.28661	1.14077
F3YDH0;P29844	Heat shock 70 kDa protein cognate 3	Hsc70-3	20.511	20.7241	20.7017	20.927	20.7017	21.1162		4	4	4	72.26	5.373	37	7	1.02823	0.284293	2.18986
T2FFJ2;Q9VQR8;Q8MRF8		CG33123-RA;CG3229	19.8117	21.2578	21.4659	21.0452	21.4064	21.1982		2	2	2	134.89	6.5101	75	4	0.191272	0.272353	0.499324
X2JCX8;C0HKA1;C0HKA0		RpS14b	22.8137	22.7517	22.3334	22.937	22.5836	22.8582		4	4	4	16.265	6.0904	8	4	0.849857	0.272081	1.82956
Q9W1B0	Serine/threonine-protein kinase Genghis Khan	gek	19.171	20.7285	20.2599	20.305	20.7447	19.955		3	3	3	186.72	2.6733	83	5	0.202434	0.270955	0.524851
Q9V3D9;Q8T3P8		Srp54k	21.1392	21.6394	20.8132	21.1765	21.121	21.0661		2	2	2	55.865	1.9054	32	4	0.586766	0.269505	1.31457
Q8IHD2;Q8IH91;A0A0C4DHE8;I7CP40;Q9VH69	40S ribosomal protein S29	RpS29;RpS29-RA	23.5054	23.9862	23.7111	23.9756	23.849	23.8965		2	2	2	5.0789	4.0007	3	15	1.19709	0.26424	2.5468
M9PBB5;P09052	ATP-dependent RNA helicase vasa, isoform A	vas	22.2066	22.3089	22.0013	22.4282	22.0272	22.2906	+	8	8	8	72.33	39.968	47	25	1.56535	0.264219	3.40288
A0A0H4XWW0;M9W6J0;A0A0B4KGU4;Q9VHP0	ATP-dependent RNA helicase bel	bel-RB;bel	22.9521	22.9351	22.7465	23.1551	22.8615	23.2578		7	7	7	85.08	15.29	47	34	1.1	0.262641	2.33937
P40320;D5SHQ7;C8VV92;A4UZW2	S-adenosylmethionine synthase	Sam-S	21.8653	22.1692	21.8143	22.0474	21.776	22.017	+	3	3	3	44.696	3.2761	22	8	2.08629	0.259373	4.87365
Q9VQL7;B7Z001;B6IDT3		CG3523-RA	21.0257	21.5173	21.5217	21.7238	21.4605	21.5176		10	10	10	266.44	13.178	136	15	0.664969	0.250264	1.46694
Q7M3J9			24.4865	24.8306	24.8928	25.0406	24.8201	25.074		5	1	1	18.244	38.167	9	11	0.782698	0.248554	1.69701
X2JC82;P02518	Heat shock protein 27	Hsp27	23.689	24.3604	24.1462	24.3023	24.141	24.0584		5	5	5	23.616	22.282	15	28	0.629828	0.248305	1.3985
A0A0B4K6W2;A0A0B4K7S0;P55824	Ubiquitin carboxyl-terminal hydrolase;Probable ubiquitin carboxyl-terminal hydrolase FAF	faf	20.884	21.4016	21.5647	21.7131	21.2955	21.3632		9	9	9	309.93	10.219	153	19	0.466536	0.244607	1.07837
P48159;A8E792	60S ribosomal protein L23	RpL23;RpL17A	23.4129	23.3586	23.2413	23.637	23.3961	23.7491		6	6	6	14.936	30.647	10	26	0.837269	0.231498	1.80461
A4V4A5;Q9VZ23	GTP-binding nuclear protein Ran	Ran	24.7693	25.0438	24.8736	25.1607	24.8997	25.0303	+	8	8	8	24.708	31.67	14	73	1.79867	0.230733	4.0175
X2JCP8;P10987;P02572;E1JGP0;C8VV69;A0A0B4LH50;P53501;P10981;C6TP14;B6IDW7;P83967;M9PFZ6;P02574	Actin-5C;Actin-42A;Actin-57B;Actin-87E;Actin, indirect flight muscle;Actin, larval muscle	Act5C;Act42A;Act57B;Act57B-RA;Act87E;Act88F-RA;Act88F;Act79B	26.8801	26.897	26.6147	26.8536	26.6248	27.0515		13	13	12	41.821	175.88	23	79	1.01155	0.227556	2.15553
Q9I7M3;Q8INW5;C6TP94;Q9VIW5		CG10237-RC	21.7137	22.0429	21.9537	21.8915	21.2492	21.6603		2	2	2	35.15	2.4089	16	6	0.408705	0.226066	0.962717
A0A1B2AL12;P55828	40S ribosomal protein S20	RpS20	24.4659	24.2804	23.7694	24.3679	23.92	24.1779		3	3	3	13.488	10.375	8	14	0.438668	0.223599	1.02287
P46415	Alcohol dehydrogenase class-3	Fdh	21.6317	21.7181	21.7177	22.151	21.694	21.8348		3	3	3	40.389	5.767	18	7	0.76887	0.220155	1.66987
A0A0B4JCW4;A0A126GUR6;Q9VHJ8;Q95U38;D6W4K6	Succinyl-CoA ligase subunit beta	skap;CG11963-RB	21.6264	21.9625	21.7348	22.1552	21.965	21.8682		6	6	6	48.983	6.1142	27	10	0.774857	0.219861	1.68162
Q24560;A1ZBL0;E0R982;P61857	Tubulin beta-1 chain;Tubulin beta-2 chain	betaTub56D;betaTub56D-RA;betaTub85D	25.7136	26.0861	25.8943	26.1146	25.9912	26.0422		17	17	10	50.147	323.31	21	144	1.20003	0.21456	2.5532
Q9VN25	Eukaryotic translation initiation factor 3 subunit A	eIF3-S10	21.7293	22.0233	21.6505	21.9396	21.8509	21.8975	+	3	3	3	133.88	4.2947	70	5	1.41594	0.209856	3.04069
Q7KSQ0		sea	22.3688	22.8701	22.2557	22.6209	22.4691	22.231		3	3	3	34.093	3.7912	23	13	0.461811	0.209443	1.06899
Q9W061;O96685;A2VEF9;Q95RC8		mu2	21.1437	21.1205	21.064	21.5476	21.168	21.327		4	4	4	138.3	4.819	60	5	0.74479	0.20647	1.6227
O18413	26S protease regulatory subunit 8	Rpt6	22.7942	22.7675	22.3393	22.7719	22.4446	22.6195		6	6	5	45.857	18.569	28	16	0.591132	0.193588	1.32309
Q4V5E9;Q9VPR5		CG2807	20.7851	21.0613	20.7535	21.0667	20.7136	20.6979		3	3	3	146.7	6.15	73	6	0.7048	0.191213	1.54458
Q9XZL7;A0A0B4JCV4;A0A0B4K6I7;Q9NJH5;Q8IPN1;Q9VN51;Q86BB5;Q95TU9;A0A0B4KFK1;A0A0B4JD97		tacc	23.0864	23.2667	22.8274	23.1522	22.8967	22.9635		8	8	8	132.52	27.968	68	34	0.744892	0.190678	1.6229
Q7K5K3;Q8IGJ4		CG11876	22.6053	22.6233	22.1752	22.6632	22.3484	22.412		6	6	6	39.351	14.381	20	12	0.573822	0.189866	1.28931
M9PG76;P19889	60S acidic ribosomal protein P0	RpLP0	21.4719	22.1081	21.6862	21.882	22.1581	21.8717		2	2	2	34.202	2.0959	16	4	0.347729	0.181821	0.838317
Q9VKD3	Probable cysteine desulfurase, mitochondrial	CG12264	21.2389	21.1649	20.7095	21.103	20.8282	21.0532		3	3	3	51.074	2.2765	27	3	0.482164	0.181486	1.10934
X2JCY2;Q9VUL1	CTP synthase	CTPsyn	20.636	21.0985	20.6885	21.3435	21.2198	20.6268		2	2	2	69.447	2.0227	31	7	0.245929	0.174842	0.622006
M9PDK3;Q9W0L7		Usp10	20.7123	21.1944	20.8914	20.9301	20.8887	20.8774		2	2	2	85.972	1.9829	32	1	0.672916	0.169837	1.48242
Q7KVW1;Q9W4C4;Q95RI6		spoon	19.8342	20.6917	20.5486	20.444	20.3726	20.124		2	2	2	67.332	2.6791	32	4	0.245665	0.1681	0.621426
Q9VXQ5		Tcp-1zeta	22.7564	23.0211	22.7753	23.0804	23.0432	22.9598		9	9	9	58.246	11.358	36	22	0.752816	0.162135	1.63841
Q9W1B9;Q4V5X9		RpL12	26.5599	26.6849	26.4498	26.7279	26.4967	26.5745	+	4	4	4	17.673	187.83	10	42	1.3453	0.160315	2.87688
Q9VJ19;Q8MT23;B5RIJ9		RpL30	20.7978	20.804	20.6437	20.994	20.6817	20.7958		1	1	1	12.234	1.5667	7	1	0.920301	0.156871	1.97019
X2JB48;D1Z385;Q26365	ADP,ATP carrier protein	sesB;sesB-RD	26.5274	26.7398	26.4043	26.6887	26.5885	26.5389		20	20	20	32.909	81.756	25	140	0.854614	0.149065	1.839
F9W345;F9W325;A0A0B4K6K9;A0A0B4K7Y7;Q9VAW5	La-related protein 1	larp-RB;larp	21.4211	22.0201	21.8325	21.8546	22.2516	22.0774		8	8	8	106.22	38.881	46	12	0.235281	0.148959	0.598537
G3M3A2;Q29QY2;Q06559	40S ribosomal protein S3	RpS3	26.0282	26.1761	25.7856	26.0408	25.9683	26.0105		14	14	14	27.471	164.64	20	99	0.768223	0.14845	1.6686
P06606	Tubulin alpha-4 chain	alphaTub67C	24.4676	24.5201	24.1345	24.3991	24.277	24.405		12	12	12	51.18	52.813	21	76	0.642692	0.148361	1.42356
Q9VVA6		nudC	22.5289	22.3374	22.4976	22.7464	22.3452	22.7278		2	2	2	37.792	3.2493	26	10	0.433128	0.146607	1.01179
Q7K485		cathD	22.9448	23.3484	23.5518	23.4816	23.3074	23.4076		5	5	5	42.472	28.712	17	22	0.329574	0.144511	0.800645
Q9VL06			24.7122	25.3167	25.1422	24.7386	24.2422	24.4712		10	10	10	302.15	10.297	129	17	0.148052	0.1433	0.39775
A0A0B4KHY8;Q9XZ32			21.1978	21.5513	21.1825	21.3522	21.5981	21.4939		5	5	5	154.37	5.6013	70	5	0.398253	0.139694	0.941599
Q9U7A2;Q9W414;Q8SZ19;C1C3F8		Rpt4;Rpt4-RA	25.1259	25.1508	24.724	25.0464	24.9965	25.0667		5	5	5	44.199	17.706	26	10	0.494831	0.139154	1.13436
G4LU37;A0A0B4KHL2;Q8I0G5	Coatomer subunit gamma	gammaCop-RA;gammaCOP;gammaCop	20.3888	20.5269	20.6907	20.7617	19.9865	20.1852		2	2	2	97.246	2.1639	47	6	0.198154	0.13591	0.515093
P48591	Ribonucleoside-diphosphate reductase large subunit	RnrL	23.2011	23.3847	23.2799	23.512	23.3794	23.3593		8	8	8	91.977	19.495	36	40	0.877728	0.13183	1.88498
M9PB68;Q9VLT5	Protein purity of essence	poe	21.4984	21.8627	21.6841	21.8519	21.7616	21.6181		25	25	25	590.7	32.92	265	49	0.508128	0.12956	1.16056
Q7KW39;I0B1N8;A9UN30	Probable methylmalonate-semialdehyde dehydrogenase [acylating], mitochondrial	CG17896;CG17896-RB;EG:171D11.1	24.3203	24.1071	23.9002	24.1672	23.8576	24.1923		7	7	7	55.972	33.151	26	24	0.360423	0.129498	0.864469
A8DY82;E2QCN4;A8DY80;A8DY81;A0A0B4LEZ3;C0PUX1;Q8IH39		Not1;Not1-RE	21.3752	21.1637	20.6961	21.0072	20.848	21.136		10	10	10	249.76	11.976	117	16	0.241062	0.12919	0.6113
Q9VWH4	Probable isocitrate dehydrogenase [NAD] subunit alpha, mitochondrial	l(1)G0156	24.6671	24.7089	24.6553	24.7083	24.688	24.9778		12	12	12	40.844	39.569	23	35	0.64117	0.128199	1.42059
A4V391;P12613	T-complex protein 1 subunit alpha	T-cp1	24.9385	25.0173	24.6976	24.9877	24.8721	24.8744		18	18	18	59.556	60.044	37	94	0.667909	0.123729	1.47267
A1ZAB5;A0A0B4KEX0;Q8MQR3	Protein clueless	clu	21.0405	21.2088	21.0541	21.1604	20.811	20.8955		4	4	4	160.85	3.8959	75	4	0.405057	0.119718	0.955355
Q9V3I2		Rab5	21.4363	21.8936	21.4588	21.438	21.5259	21.4444		3	3	3	23.959	2.9792	14	2	0.316077	0.118333	0.772412
M9PCC1;O18640	Guanine nucleotide-binding protein subunit beta-like protein	Rack1	25.2982	25.3396	25.035	25.2829	25.118	25.1796		15	15	15	35.618	172.52	22	105	0.573833	0.116957	1.28933
P35381	ATP synthase subunit alpha, mitochondrial	blw	25.1903	25.2804	24.9872	25.2207	25.1003	25.1244		16	16	16	59.421	147.37	38	79	0.713075	0.115925	1.56073
F3YDH1;C7LA76;F3YDI6;O97125;Q9VG58;Q9BIS2;Q9BIR7;Q8INI8;P82910;P02825;P11146	Heat shock protein 68;Major heat shock 70 kDa protein Bbb;Major heat shock 70 kDa protein Bb;Major heat shock 70 kDa protein Bc;Major heat shock 70 kDa protein Ba;Major heat shock 70 kDa protein Aa;Major heat shock 70 kDa protein Ab;Heat shock 70 kDa protein cognate 2	Hsp70Bbb-RA;Hsp70Ba-RA;Hsp70Ab-RA;Hsp68;Hsp70Bbb;Hsp70Bb;Hsp70Bc;Hsp70Ba;Hsp70Aa;Hsp70Ab;Hsc70-2	25.7448	25.8891	25.6166	25.84	25.7261	25.6896		2	1	1	70.252	9.3338	40	9	0.697616	0.110401	1.53057
Q9V3V6;Q9XZC3		Rpt5	21.6125	21.8134	21.8068	21.9504	21.7272	21.7136		5	4	4	47.806	3.4594	26	7	0.549045	0.110252	1.24087
Q9VEK8;Q9U3W5		sds22	18.4049	18.8599	19.9908	19.2748	18.7961	19.3843		3	3	3	37.79	2.3023	21	5	0.076263	0.10907	0.216829
Q9VHL2		Tcp-1eta	23.3707	23.5783	23.1865	23.3856	23.4428	23.3519		8	8	8	59.386	36.72	39	19	0.433956	0.1053	1.01345
F6M9W1;A0A0B4LHQ4;A0A0B4JD62;A0A0B4JDB5;A0A0B4LGQ5;A0A0B4JCW5;F6M9W2;A0A0B4JCV6;A0A0B4LGR2;A0A0B4JDA1;Q9VN58;F6M9W0;Q6NNZ7		ctrip;CG17735	21.7336	21.7461	21.6066	21.8527	21.6377	21.6614		9	9	9	289.61	14.167	104	26	0.630074	0.0940698	1.39898
Q9VVU1;Q95U46		CG3902-RA;CG3902	23.5572	23.5476	23.1463	23.4763	23.4306	23.3897		7	7	7	45.366	13.209	25	27	0.290255	0.0931575	0.717816
P06605;P06603;K7XI17;K7X561;K7WSB1;K7WQ63;K7WQ56;K7WKV5;K7XI11;K7WKV0;P06604	Tubulin alpha-3 chain;Tubulin alpha-1 chain;Tubulin alpha-2 chain	alphaTub84D;alphaTub84B;alphaTub85E	26.0468	26.0648	25.867	26.0829	26.0349	26.0607		15	15	3	49.89	181.22	22	119	0.672081	0.0865593	1.4808
E2QCF1;A0A0B4LFH8;Q7KN85;Q6AWP8;Q7JNC6		ATPCL	19.767	19.6949	19.7345	20.1274	19.9976	19.9334		2	2	2	119.75	2.8449	63	3	0.22258	0.085549	0.570284
Q9VSD6;Q86NK4;Q7KIF8;Q95RH0		msk	21.5574	22.0734	22.2907	22.1602	22.4348	22.3024		3	3	3	119.31	5.2252	49	10	0.109019	0.0843569	0.301579
Q9VBU9	40S ribosomal protein S27	RpS27	25.1345	25.0285	24.8212	25.0261	24.9417	25.0891		4	4	4	9.364	13.405	5	32	0.366795	0.082084	0.877544
F6J732;A4V4J0;M9PJN9;E1JJA5;A4V4I8;X2JE15;E1JJA4;M9PHQ0;P27619	Dynamin	CG18102;shi	19.992	20.057	20.096	20.0782	19.9297	20.1188		2	2	2	26.391	1.7904	20	3	0.692812	0.0787773	1.5212
P13060	Elongation factor 2	EF2	21.852	21.7886	21.6397	21.7545	21.5161	21.6963		6	6	6	94.458	8.3544	52	15	0.309663	0.0772044	0.758926
A0A0D4RRS9;P98163	Putative vitellogenin receptor	yl-RA;yl	23.358	23.4645	23.0679	23.2125	23.2598	23.2316		11	11	11	214.97	15.641	101	29	0.250482	0.0742906	0.631982
X2JG40;Q5BIB1;E1JJQ4;E1JJQ3;Q8IQW7;Q9XYP7	Gamma-tubulin complex component 2 homolog	Grip84	20.6142	21.0748	21.2715	21.169	21.0391	20.903		1	1	1	94.678	3.7929	48	6	0.131062	0.0739988	0.356465
X2JKU5;Q24186	40S ribosomal protein S5a	RpS5a	24.231	24.4634	24.6148	24.6248	24.5255	24.4929		6	6	4	25.434	33.488	9	32	0.215627	0.0699622	0.554693
Q9VZL3;Q95R45;B6IDR5		Sc2;Sc2-RA	21.5488	21.5848	21.3484	21.5228	21.6797	21.6547		3	3	3	34.185	5.5926	13	6	0.234287	0.061786	0.596335
A0A0B4KED0;Q9W5N2	60S ribosomal protein L38	RpL38	23.9527	24.0109	23.7964	23.9449	23.8322	23.8085		1	1	1	8.1996	1.5547	3	2	0.33027	0.0610142	0.802095
O76742		Rab7	22.0072	22.1117	21.8296	21.962	21.8991	21.8423		5	5	5	23.331	7.2945	15	12	0.255156	0.0600344	0.642192
O76922	Protein aubergine	aub	21.0795	21.5116	21.4165	21.309	21.3305	21.1716		7	7	7	98.558	11.01	64	16	0.145211	0.0552362	0.390903
P38979;C6SV50	40S ribosomal protein SA	sta;sta-RD	25.2931	25.2927	25.0964	25.3098	25.2437	25.1935		12	12	12	30.228	101.2	15	70	0.321066	0.0542831	0.782871
P21187	Polyadenylate-binding protein	pAbp	22.3201	22.2854	21.9276	22.2187	22.1957	22.0923		7	7	7	69.925	40.615	37	20	0.147038	0.0509644	0.395308
N0A2N3;Q9VHR5;Q8MRT0		CG9684-RA;CG9684	24.4552	24.4122	24.1674	24.3871	24.3108	24.2857		21	21	21	73.44	94.004	46	87	0.214154	0.0505136	0.551379
C7LA75;P11147	Heat shock 70 kDa protein cognate 4	Hsc70-4-RA;Hsc70-4	25.179	25.1253	24.8643	25.0835	25.0473	25.0317		19	19	18	71.131	151.43	39	143	0.202472	0.0499541	0.524938
P23257	Tubulin gamma-1 chain	gammaTub23C	22.192	21.8301	21.4973	21.9036	21.6385	21.7428		1	1	1	53.339	1.5171	24	5	0.0807083	0.049607	0.228577
M9PEB1;Q95R81;Q9VRV1;M9PEH8		CG10289	20.7864	20.904	20.909	21.0935	20.9271	20.7698		4	4	4	108.44	5.0368	40	10	0.176442	0.0482559	0.464983
Q7KMQ0		Rpt1	22.0917	22.1304	22.1735	22.3449	22.2171	22.1479		9	9	9	48.541	12.56	30	25	0.236775	0.0469252	0.60184
L0CR57;L0CR52;L0CQS0;L0CQR7;L0CPF3;L0CPE8;L0CRG6;K7X538;K7WS88;K7WQ31;K7WKS3;L0CPM5;M9NDG7;A8WHG1;L0CRG8;Q6J5K9	Probable RNA helicase armi	armi;CG11513-RB	20.2696	21.7109	22.2757	21.844	22.7301	21.8508		2	2	2	138.69	8.2304	81	7	0.0190763	0.0434208	0.0573379
P80455	40S ribosomal protein S12	RpS12	22.4478	22.3222	21.7788	22.0513	21.9032	21.8726		1	1	1	15.168	1.394	7	5	0.054918	0.0387662	0.159215
C3KGQ7;Q02645	Protein hu-li tai shao	hts-RA;hts	20.3417	20.935	20.7445	20.8515	21.21	20.6085		1	1	1	71.911	1.7726	33	4	0.0415775	0.0328852	0.122106
A0A0B4KGP6;A0A0B4KFN9;B3LF78;A0A126GUS7;A0A0B4K618;Q9NFU0	Fragile X mental retardation syndrome-related protein 1	Fmr1	19.8108	19.6715	19.2154	19.4089	19.2385	19.2765		1	1	1	64.917	1.6141	38	5	0.0464149	0.0307541	0.135666
Q9VAC1			22.6708	22.5168	22.6373	22.7912	22.3359	22.4192		7	7	7	51.854	5.8609	28	15	0.0625295	0.0277316	0.179997
A4V303;P48605	T-complex protein 1 subunit gamma	Cctgamma	24.681	24.3139	24.0363	24.174	23.8778	24.1669		12	12	12	59.394	28.989	40	34	0.0266578	0.0198892	0.0794858
Q53XD3;A0A0B4KGP8;Q24208	Eukaryotic translation initiation factor 2 subunit 3	Su(var)3-9;eIF-2gamma	21.4939	21.495	21.4637	21.5827	21.4657	21.3748		4	4	4	50.478	4.8363	26	8	0.0550852	0.00975164	0.159675
Q9W4X9;Q8T9C2;H0RNN7	Centromere/kinetochore protein zw10	mit(1)15;Zw10;mit(1)15-RC	22.1938	23.0514	23.7551	23.276	23.4522	23.0964		5	5	5	82.262	5.4039	37	9	0.0051172	0.00754293	0.015619
A1Z6I7;Q7KN56;O76755		BubR1	19.804	20.4505	20.835	20.6376	21.0028	20.5694		3	3	3	165.06	2.0102	82	5	0.0045458	0.00525856	0.0138839
A8JNP1;A8JNP2;P48610	Arginine kinase	Argk	23.5899	23.7934	23.5295	23.5453	23.7161	23.4846		6	6	6	39.866	16.334	24	16	0.0121896	-0.00403468	-0.0369137
B5RJJ4			22.5026	22.1835	22.0821	22.2649	22.0423	22.1597		2	2	2	44.377	6.9504	15	10	0.0139023	-0.00633049	-0.0420211
Q95RC4;A1ZB80;E1JGL5;A0A0B4K7G1;A1ZB83;A0A0B4LGX1;A0A0B4K897;A1ZB77;Q7JRI6;Q8IGG3;A1ZB79;A1ZB78		CG5174;CG5174-RA	23.6072	23.6969	23.656	23.6678	23.6823	23.5588		8	8	8	22.556	73.047	13	39	0.0529157	-0.00729179	-0.153702
Q7KN75;Q9U982;Q7KN84		Dp1	22.0302	22.4545	22.2577	22.0754	22.0407	21.7758		10	10	10	144.27	15.469	79	24	0.0120176	-0.00763957	-0.0363997
Q9VF56;Q961L2		CG5205	20.1176	19.3586	20.0137	19.9724	19.1876	19.9648		2	2	2	248.99	2.0285	124	3	0.00706832	-0.00769933	-0.021527
G3KKP7;Q9VSA3	Probable medium-chain specific acyl-CoA dehydrogenase, mitochondrial	CG12262	23.0257	22.8982	22.7705	23.0036	23.0261	22.8912		8	8	8	45.871	33.495	25	31	0.0357661	-0.00977898	-0.105651
Q9W392			23.1093	23.2011	23.1219	23.073	23.0518	22.9753		13	13	13	58.063	56.537	40	52	0.0563298	-0.0112292	-0.16309
Q9W5R5;B5RJH6		Slmap;CG17494-RB	24.6855	24.7027	24.5241	24.6051	24.6946	24.55		25	25	25	100.93	161.76	55	105	0.0766219	-0.0154915	-0.21778
Q9VV75		UQCR-C2	24.8294	24.6933	24.7435	24.8228	24.7772	24.7742		13	13	13	45.415	128.53	26	70	0.16579	-0.0199273	-0.439997
Q32KD2	Histone-lysine N-methyltransferase eggless	egg	22.1751	21.9648	21.751	21.9251	22.0647	22.0381		6	6	6	141.94	15.266	73	12	0.0551232	-0.020977	-0.159779
Q7KLX3		Tapdelta	22.6034	22.5169	22.4289	22.2913	22.1339	22.2943		3	3	3	17.601	2.8498	7	8	0.0465129	-0.0212154	-0.13594
A0A0B4LG05;P25823	Maternal protein tudor	tud	25.5124	25.4859	25.4472	25.4835	25.5019	25.4162		66	66	66	284.87	323.31	141	288	0.342912	-0.0252717	-0.828353
Q9V677	Proteasome-associated protein ECM29 homolog	CG8858	20.4834	20.5259	20.6651	20.6597	20.6806	20.5592		5	5	5	212.08	4.2735	122	12	0.138426	-0.0280914	-0.374463
M9PEC8;M9PEN4;M9PBQ3;P37276;M9PE73;M9PBQ0;M9PHG8	Dynein heavy chain, cytoplasmic	Dhc64C	25.3144	25.2521	25.2595	25.2149	25.2828	25.2975		164	164	164	531.12	323.31	294	899	0.463197	-0.0307674	-1.07174
E2QCR4;Q24009	Protein bicaudal C	BicC	22.3721	22.3539	22.4181	22.4037	22.3122	22.2484		7	7	7	97.848	11.978	32	27	0.228565	-0.0321623	-0.583633
Q7K332		CG3364	21.8594	21.7568	21.8802	21.5883	21.4876	21.7836		1	1	1	27.611	1.9559	16	4	0.0820175	-0.0328153	-0.232021
A1Z784;A8DY67		ACC	29.6589	29.663	29.6917	29.7235	29.786	29.6379		128	128	4	278.59	323.31	141	2354	0.33696	-0.0373789	-0.81601
O01666	ATP synthase subunit gamma, mitochondrial	ATPsyn-gamma	24.2904	24.1777	24.0559	24.199	24.3169	24.155		8	8	8	32.871	35.28	22	38	0.201298	-0.0438169	-0.522265
Q9VEV3			24.4882	24.5621	24.6219	24.4456	24.6218	24.5765		9	9	9	29.401	73.149	14	43	0.333695	-0.0492306	-0.809224
Q8MR88;O77410	Eukaryotic translation initiation factor 3 subunit E	Int6;eIF3-S6	19.997	20.4765	20.8811	20.6327	20.8466	20.4618		2	2	2	43.804	1.7245	24	3	0.0603214	-0.0511945	-0.173997
Q9VFE4;A0A0B4K683	40S ribosomal protein S5b	RpS5b	23.9053	24.1765	24.5515	24.3899	24.5166	24.2531		4	2	2	25.716	35.869	9	18	0.0828658	-0.0512816	-0.234249
Q8T6I0;Q8IGN0;Q8T8W3;Q94919		Past1	21.9768	21.6563	21.1184	21.1266	21.2663	21.4022		4	4	4	61.004	4.2246	36	5	0.0670039	-0.058768	-0.192089
Q7K3J0			26.1543	26.0152	26.0339	26.094	26.1713	26.0457		26	26	26	59.432	323.31	37	214	0.627346	-0.0682093	-1.39367
Q9VK34;I1V510;Q86LE9	NAD-dependent histone deacetylase Sir2	Sir2	20.181	20.3207	20.6628	20.6158	20.7062	20.4084		2	2	2	91.835	3.0436	40	4	0.132578	-0.0683289	-0.360184
M9PBZ9;P48598	Eukaryotic translation initiation factor 4E	eIF-4E	22.27	22.4554	22.3241	22.0868	22.4277	22.2625		4	4	4	29.223	5.7856	12	12	0.2465	-0.072347	-0.623257
A8JRB8;A8JRC1;Q8MT18		CG5028-RC	22.0358	21.7104	21.8574	21.8673	21.7932	21.8905		4	4	4	43.201	6.43	21	12	0.324632	-0.0727088	-0.79033
Q7KN97;Q0E9E2;Q86NV1	Pyruvate carboxylase	PCB	29.684	29.6708	29.7706	29.7233	29.8176	29.6564		58	58	58	130.86	323.31	77	1366	0.772375	-0.0739485	-1.67675
Q9VLQ9;M9NDI3		Snx6	22.4275	21.8998	22.1828	22.1721	22.1159	22.4026		4	4	4	50.128	8.5901	28	9	0.184461	-0.0838833	-0.483614
Q9VXR5			23.7054	23.4117	23.5387	23.3404	23.4131	23.6477		11	11	11	69.501	61.942	37	33	0.273959	-0.0857995	-0.682923
Q9W1N3		levy	22.8895	22.6777	22.6527	22.8763	22.921	22.6514		2	2	2	12.482	2.4693	7	6	0.318677	-0.0859566	-0.777868
Q8IHG0;Q9VQE0		Drp1	23.4751	23.2914	23.3228	23.233	23.2192	23.2036		16	16	16	82.538	40.598	48	72	0.540944	-0.0963701	-1.225
A0A0B4KFW0;Q8T0S6	Serine/threonine-protein kinase hippo	hpo	22.061	21.6584	21.485	21.5693	21.4537	21.4742		2	2	2	75.109	3.2941	26	10	0.185302	-0.0992788	-0.485559
A0A0B4LFW6;A1Z7S0;C7LAD8		Rme-8;Rme-8-RA	19.6765	19.8542	20.4565	20.0316	20.1041	20.0505		3	3	3	272.47	3.1428	150	6	0.160898	-0.100268	-0.428427
Q7PLL6			21.6525	21.565	21.9773	21.6792	21.7701	21.8019		18	18	18	293.91	28.582	157	39	0.431295	-0.117957	-1.00812
A0A0B4KH36;A0A0B4KFQ0;A0A0B4KGR9;Q9VH01;A0A0B4KG50		Bruce	23.7909	23.6438	23.7271	23.6147	23.7401	23.6321	+	57	57	57	536.53	153.59	222	160	2.34828	-0.122489	-5.76783
A1Z713		Vps13	24.6541	24.8003	24.8281	24.5238	24.799	24.5725		3	3	3	374.54	3.821	193	9	0.565154	-0.12822	-1.27237
Q9V3U6		26-29-p	22.4937	22.6683	22.7162	22.5871	22.7541	22.3196		4	4	4	62.129	24.359	26	19	0.414853	-0.129677	-0.975105
Q7KND1;Q8SYV6;O96532;B8A3U8		Rad17;Rad17-RA	21.3168	21.005	20.8608	20.7425	20.8605	20.8765		1	1	1	57.606	1.3904	28	1	0.335159	-0.138006	-0.812269
Q9VTZ7			22.7674	22.4428	22.4925	22.6358	22.8371	22.5826		5	5	5	56.351	20.521	22	20	0.533867	-0.145233	-1.21113
M9PBL3;P02828	Heat shock protein 83	Hsp83	24.4551	24.2755	24.2701	24.2401	24.3431	24.1166		17	17	17	81.864	144.71	41	71	0.941674	-0.145399	-2.01325
Q9W1G7;Q24150		Nap1	23.86	23.4816	23.2917	23.4015	23.5254	23.3507		5	5	5	42.767	13.325	19	20	0.364554	-0.147774	-0.872949
Q8MSW0		Aats-ile	23.1656	22.9764	22.9685	22.9141	22.9693	22.7662		24	24	24	141.1	43.512	77	77	0.756374	-0.148876	-1.64538
Q0KHS6;X2JKC1;Q0KHS7;Q9VXY7	Lipid storage droplets surface-binding protein 2	Lsd-2	22.2147	21.9107	21.7401	21.8197	21.9788	21.7522		4	4	4	35.58	5.2455	24	10	0.447505	-0.150344	-1.04051
H5V8A9;P10383	Protein ovarian tumor locus	otu	21.6651	21.4789	21.7696	21.5307	21.8242	21.7727		2	2	2	92.615	2.9336	33	2	0.712599	-0.158871	-1.5598
Q9Y134		l(2)35Df	22.7065	22.6113	22.8986	22.6776	22.7277	22.5536		15	15	15	118.92	31.876	68	36	1.0888	-0.163438	-2.31583
Q9V9W7;O96695		rod	21.9614	21.6113	21.7263	21.4921	21.5027	21.5944		8	8	8	239.69	10.753	106	18	0.524737	-0.164158	-1.19322
Q8I8U7	Transcription-associated protein 1	Nipped-A	20.8455	20.6822	20.8861	20.6693	20.7845	20.6534	+	6	6	6	435.33	7.8499	231	14	2.29012	-0.170418	-5.55883
Q9VUQ5;E5KZ94;M9PFK7	Protein argonaute-2	AGO2	20.8794	20.6494	20.7734	20.3173	20.5831	20.7058		3	3	3	136.85	5.3684	71	10	0.558914	-0.187794	-1.26018
X2JFG0;P05990	CAD protein;Glutamine-dependent carbamoyl-phosphate synthase;Aspartate carbamoyltransferase;Dihydroorotase	r	24.271	23.9928	24.1244	24.0312	24.1328	23.9248	+	39	39	39	246.67	90.201	114	133	1.56415	-0.193126	-3.39988
O18332		Rab1	22.8244	22.4483	22.487	22.4161	22.6119	22.4771		4	4	4	22.762	9.4632	16	20	0.904432	-0.193946	-1.93834
Q9VY87		CtsB1	21.5949	21.4217	21.4656	21.1817	21.4934	21.3615		2	2	2	37.424	1.3988	15	4	1.12468	-0.196319	-2.39152
Q7KUB0;Q8IQA7;Q9VSI6;Q7KUB1;C8VV61;B7Z0E0	Isocitrate dehydrogenase [NADP]	Idh;Idh-RC	21.579	21.5168	21.9767	21.5589	21.8347	21.7195		5	5	5	46.66	4.8184	31	9	0.685045	-0.198394	-1.50606
Q9VSS1		pix	20.2486	19.554	20.0634	20.3245	19.2998	19.132		2	2	2	69.298	1.4697	37	2	0.166406	-0.200463	-0.441449
O61613	Glycylpeptide N-tetradecanoyltransferase	Nmt	25.3057	25.02	25.1281	24.9688	25.2652	25.1014	+	17	17	17	53.832	189.68	32	91	1.42743	-0.202952	-3.06776
Q8IP48;C8VV36;Q9V471		ZnT35C	20.3448	20.0239	20.2382	20.0431	20.1701	20.0587	+	2	2	2	47.993	2.1169	16	2	1.80493	-0.209136	-4.03489
M9PHN8;X2JF40;Q27580	Adenosylhomocysteinase	Ahcy13	22.8128	22.307	22.4686	22.4159	22.479	22.36		4	4	4	35.592	4.7602	16	10	0.8979	-0.225869	-1.92526
Q9VK85;M9PD08;P91944		Elf	28.3766	28.2132	28.5242	28.2545	28.5002	28.2465	+	26	26	26	66.451	323.31	30	328	2.07122	-0.228946	-4.82574
E1JIH5;Q8MSX2	Mediator of RNA polymerase II transcription subunit 6	MED6	21.7044	21.1963	21.2933	21.3906	21.5915	21.29		2	2	2	28.374	4.1335	14	7	0.814976	-0.237435	-1.76056
Q9VIQ8		COX4	22.4622	21.4652	21.7073	21.2217	21.0918	21.7905		2	2	2	20.519	2.5552	11	2	0.239983	-0.261329	-0.608923
M9MS45;B7Z098;Q9VNX8	Eukaryotic translation initiation factor 2A	CG7414	19.0048	18.919	19.4711	18.9461	19.4665	19.2722		1	1	1	61.327	2.4106	32	4	0.629984	-0.268333	-1.39881
C6SUY3;Q9V461	DNA helicase;DNA replication licensing factor Mcm6	Mcm6-RA;Mcm6	20.6275	20.4618	20.2894	20.8554	21.4276	20.218		2	2	2	92.352	1.9625	53	2	0.282043	-0.269747	-0.700277
A9UNF7;Q8SZ03;Q7PLE6;H0RNB9		CG17691-RA;CG17691;CG17691-RE	22.5799	22.0557	22.3627	22.2245	21.9719	21.8019		2	2	2	37.128	3.1081	15	7	0.570788	-0.277445	-1.28338
X2J7U0;A0A075BLT4;A0A075BLT1;A0A075BJU9;A0A075BJU3;A0A075BJD6;A0A075BJD5;A0A075BJ92;A0A075BJ89;Q9VKM1	Piwi-like protein;Protein piwi	piwi	20.4974	20.3753	20.6963	20.4552	20.6454	20.1648		7	7	7	97.176	9.775	59	16	1.25515	-0.281232	-2.67406
P17210	Kinesin heavy chain	Khc	21.9398	21.6477	21.5643	21.4128	21.6444	21.2347		5	5	5	110.4	6.7942	68	14	0.794456	-0.284418	-1.72013
C9QP30;E6PBV6;A0A4D6K4F6;Q8SWU7	Obg-like ATPase 1	CG1354-RB;CG1354-RA;CG1354	20.1102	20.4646	21.2793	21.0636	21.4385	20.4348		2	2	2	40.331	1.4259	22	4	0.244306	-0.288294	-0.61844
Q9VBX1;D2NUI9;Q3ZAL4	Nuclear export mediator factor NEMF homolog	Clbn	23.5413	23.0763	23.3491	23.0468	23.3868	23.2242	+	8	8	8	112.61	11.417	53	26	1.73898	-0.30998	-3.85404
P12646;X2JEF0;B7FNK0	Glucose-6-phosphate 1-dehydrogenase	Zw;Zw-RA	22.3964	22.2654	22.5923	22.2942	22.4337	21.9301		5	5	5	60.43	7.1704	36	17	1.11263	-0.31086	-2.36601
L0CQ56;L0CRY2;L0CQ61;L0CRN0;L0CR94;L0CPX5;E1JHA4;P48809;L0CRN5;L0CRY8	Heterogeneous nuclear ribonucleoprotein 27C	hrp48;Hrb27C	23.0421	22.6778	23.1871	22.7905	23.257	23.0806		3	3	3	41.743	10.622	13	8	1.08297	-0.312445	-2.30362
Q7JV23		ACC	26.1654	25.8953	26.0774	25.926	26.2674	25.7324	+	125	1	1	261.92	180.02	135	11	1.7628	-0.318833	-3.91872
C0MJH3;A1ZB29;A0AP31;A0AP30;A0AP29;Q8SZQ0;Q7K2J3		CG5757	21.878	21.5694	21.6319	21.3714	21.6515	21.2628		3	3	3	23.861	3.7576	16	11	1.25356	-0.319311	-2.67054
O62621	Coatomer subunit beta	betaCop	18.6425	21.5585	21.8205	21.6326	22.319	18.5765		2	2	2	102.71	1.4297	48	2	0.0778593	-0.338079	-0.221057
A0A0B4JD48;C6SV44;Q95029	Cathepsin L;Cathepsin L heavy chain;Cathepsin L light chain	Cp1	23.8883	23.7009	23.8459	23.4749	23.9295	23.4598	+	3	3	3	27.041	31.856	13	17	1.8629	-0.342696	-4.19853
M9NDP1;M9NDC7;A0A4D6K1L3;Q24117;O96860	Dynein light chain 1, cytoplasmic;Dynein light chain 2, cytoplasmic	ctp;Cdlc2	23.9371	23.2661	23.7137	23.5738	23.5358	23.2989		2	2	2	10.374	15.445	5	14	1.08261	-0.349199	-2.30286
X2J4N6;Q9VMQ7	Putative elongator complex protein 4	CG6907	21.0119	20.3114	20.6296	20.4134	20.286	20.1474		2	2	2	48.712	2.3865	22	4	0.719839	-0.351762	-1.57393
M9PDN9;P42271	Tubulin gamma chain;Tubulin gamma-2 chain	gammaTub37C	22.8141	22.3746	22.5023	22.213	22.7631	22.4195	+	4	4	4	51.296	6.0335	21	11	1.44323	-0.357468	-3.10521
Q24576;Q24577;A4V1F9;Q9W418;Q8MT02;R9PY16;H9BVD2;H9BVD3;H9BVD4;H9BVD5;H9BVD7;Q8IGR0;Q7JYK1;Q24575;Q8MSM5;P15357;P18101;P0CG69;Q27927;Q7JPZ3;Q7JPZ2	Ubiquitin-40S ribosomal protein S27a;Ubiquitin;40S ribosomal protein S27a;Ubiquitin-60S ribosomal protein L40;Ubiquitin;60S ribosomal protein L40;Polyubiquitin;Ubiquitin	Ubi-p63E	24.3981	24.0266	24.1238	23.7765	24.1853	23.7696	+	3	3	3	8.3225	34.377	5	8	1.47904	-0.378201	-3.19094
Q7PLK0	Protein argonaute-3	AGO3	20.9177	20.458	20.9046	20.3565	20.4083	20.2513		1	1	1	99.128	1.4002	62	4	1.02428	-0.388278	-2.18171
Q7KSE0;Q9VEC4;C6SUY8		CG7208-RA	23.3606	23.1134	23.0968	22.7592	23.2871	22.6348		3	3	3	50.22	5.4312	22	7	1.18579	-0.412416	-2.52234
Q7K1Q6;B7YZK6;A0A0B4KFV2;K4GUH7;A0A0B4KG78;B7YZK4;A0A0B4JCT7;B7YZK5		Jabba	22.2871	21.9269	22.2501	21.8533	22.1874	21.6716	+	2	2	2	35.961	3.3679	16	8	2.19229	-0.42428	-5.22112
C0LA78;C0LA70;C0LA69;C0LA68;A0A0E3T5D1;A0A0E3T458;M9PD65;A0A0E3T5D4;A0A0E3T4A9;A0A0E3T479;A0A0E3T462;M9PBD9;A0A0E3X848;Q9VIW3	Ran GTPase-activating protein	Sd-RanGAP;RanGAP	20.1498	18.9108	20.6214	20.5921	20.2535	20.2404		1	1	1	39.469	2.1831	24	5	0.330919	-0.427109	-0.803445
P92030		Egl	23.5815	23.2693	23.8066	23.3359	23.8568	23.2323	+	34	2	2	110.71	21.278	50	12	2.19139	-0.469144	-5.21807
M9PDL9;P16568;M9NDR2;M9PDB8;D3DMV8	Protein bicaudal D	BicD	26.539	26.0327	26.5825	26.0847	26.5966	25.9651	+	34	34	34	88.953	323.31	57	254	3.83065	-0.545216	-14.0794
M9PJN8;P07487;P07486	Glyceraldehyde-3-phosphate dehydrogenase	Gapdh1	22.3185	21.5102	21.9838	21.5382	22.1791	21.7907	+	4	4	4	35.369	4.5715	21	7	1.84673	-0.547421	-4.15245
Q24298	DE-cadherin	shg	26.818	26.2489	26.2935	25.7938	26.4034	25.7858		1	1	1	169.82	1.5825	79	1	1.19457	-0.562132	-2.54135
Q9W0M7		CG13900	21.4011	20.8144	21.0619	20.3873	20.9561	20.4809	+	3	3	3	136.61	2.3649	65	6	1.44197	-0.578825	-3.10222
E1JGN9;P28750	Maternal protein exuperantia	exu	19.3924	19.0926	20.9691	20.4031	20.5916	19.2149		2	2	2	57.974	3.6226	30	2	0.518507	-0.74748	-1.18098
Q9VD66		fit	20.8989	20.2793	20.7806	20.9071	21.376	19.1771		1	1	1	13.878	1.7617	5	4	0.768852	-0.897331	-1.66984
Q95S37;Q7KMG7		Ercc1	24.6643	23.9202	24.5906	23.6883	24.8665	23.8182	+	1	1	1	26.95	1.9586	15	6	2.96862	-0.89824	-8.44923
C8VV56;C8VV38		CG18135	31.4914	30.2803	31.3095	30.1944	30.8907	30.3985	+	1	1	1	73.403	2.0052	37	5	2.12939	-0.939496	-5.01269
Q8IRS7;O97428;D5AEL7		cib	26.9047	24.7063	24.9734	24.3882	25.1469	24.749		2	2	2	10.818	3.4378	9	7	0.77942	-1.0605	-1.69058
H5V8F3;Q9VN93	Putative cysteine proteinase CG12163	CG12163	21.3262	19.3245	21.2251	20.8225	21.332	19.3937	+	2	2	2	53.545	1.4647	31	2	1.3803	-1.44751	-2.95749
M9PCM8;M9MRF5;M9MRD6;M9PC84;M9MRD1;Q71JA7;M9PEP8;M9PC23;M9MRD4;M9MRJ4		Msp300	23.1133	22.7245	22.9403	19.4226	23.0619	22.3136		2	2	2	1358.4	1.6458	706	4	0.677636	-1.55161	-1.49162
A0A0B4LHS9;Q94547	Regulator of gene activity	Rga	23.8475	19.3702	23.0669	22.815	22.5915	22.0492		1	1	1	59.271	1.4235	16	5	0.726952	-1.75711	-1.58782
A8JQZ1;A1A735			32.3398	31.8399	32.4795	31.3752	32.6901	26.0332		1	1	1	27.737	1.6637	18	17	0.669578	-2.7537	-1.47592
